# Transcriptome and DNA methylome dynamics reveal differential characteristics of inflorescence development between two ecotypes in *Panicum hallii*

**DOI:** 10.1101/2022.02.28.482119

**Authors:** Xiaoyu Weng, Haili Song, Avinash Sreedasyam, Taslima Haque, Li Zhang, Cindy Chen, Yuko Yoshinaga, Melissa Williams, Ronan C. O’Malley, Jane Grimwood, Jeremy Schmutz, Thomas E. Juenger

**Affiliations:** Department of Integrative Biology, University of Texas at Austin, Austin, TX, USA; HudsonAlpha Institute for Biotechnology, Huntsville, AL, USA; US Department of Energy Joint Genome Institute, Lawrence Berkeley National Laboratory, Berkeley, CA, USA

## Abstract

The morphological diversity of the inflorescence determines flower and seed production, which is critical for plant adaptation and fitness. Cytosine methylation is an epigenetic mark that contributes to gene expression regulation during inflorescence development. *Panicum hallii* is a wild perennial grass in the subfamily Panicoideae that has been developed as a model to study perennial grass biology and adaptive evolution. Highly divergent inflorescences have evolved between the two major ecotypes in *P. hallii*, the upland ecotype with compact inflorescence and large seed and the lowland ecotype with an open inflorescence and small seed. Here we performed a comparative transcriptome and DNA methylome analysis across different stages of inflorescence between these two divergent ecotypes of *P. hallii*. Global transcriptome analysis identified differentially expressed genes (DEGs) involved in panicle divergence, stage-specific expression, and co-expression modules underlying inflorescence development. Comparing DNA methylome profiles revealed a remarkable level of differential DNA methylation associated with the evolution of the *P. hallii* inflorescence. We found that most differentially methylated regions (DMRs) occurred within the flanking regulatory regions of genes, especially the promoter. Integrative analysis of DEGs and DMRs characterized the global features of DMR-associated DEGs in the divergence of *P. hallii* inflorescence, which includes homologs of important inflorescence and seed developmental genes that have been previously identified in domesticated crops. Evolutionary analysis measured by *Ka*/*Ks* ratio suggested that most DMR-associated DEGs are under relatively strong purifying selection. This study provides insights into the transcriptome and epigenetic landscape of inflorescence divergence in *P. hallii* and a novel genomic resource for perennial grass biology.

**One sentence summary:** A comparative transcriptome and DNA methylome analysis of inflorescence between upland and lowland ecotypes reveal gene expression and DNA methylation variation underlying inflorescence divergence in *Panicum hallii*.
