## Supplemental Table S3 for "Transcriptome and DNA methylome dynamics reveal differential characteristics of inflorescence development between two ecotypes in *Panicum hallii*"

### Sheet: Sheet1
Supplemental Table S3. The quality and coverage of all bisulfite sequencing data.
Genotype	Stages	Replicates	Raw reads	Clean reads	Conversion rate%	Reference	Mapping efficiency %	CG %	CHG %	CHH %	genome size	fold-coverage
FIL2	D1	1	139450710	139303288	97.6	FIL2_v3.1	73.9	71.6	53.4	3.1	535000000	78.114
FIL2	D1	2	136139698	136010745	97.9	FIL2_v3.1	74.4	65.8	48.8	2.5	535000000	76.2677
FIL2	D1	3	159477292	159310829	97.8	FIL2_v3.1	74.1	67.7	50.3	2.8	535000000	89.3332
FIL2	D4	1	134319446	134100770	97.8	FIL2_v3.1	73.6	64	46.9	3.1	535000000	75.1967
FIL2	D4	2	128275349	128107549	97.8	FIL2_v3.1	74.3	66	49	3.2	535000000	71.836
FIL2	D4	3	184264418	184061142	97.9	FIL2_v3.1	74.2	69.6	50.7	3.1	535000000	103.212
HAL2	D1	1	174459984	174323598	96.6	HAL2_v2.1	76.3	73.2	54.5	3.5	487000000	107.386
HAL2	D1	2	202667650	202524191	97.1	HAL2_v2.1	76.8	64.3	48	3.1	487000000	124.758
HAL2	D1	3	132620566	132506505	96.6	HAL2_v2.1	76.7	67.1	50.2	3.6	487000000	81.6262
HAL2	D4	1	155945704	155831040	97.9	HAL2_v2.1	76.1	61.3	44.3	2.6	487000000	95.9945
HAL2	D4	2	147833630	147712546	97.7	HAL2_v2.1	75.4	63.8	46.9	2.9	487000000	90.9934
HAL2	D4	3	208270050	208104364	97.7	HAL2_v2.1	75.5	64.4	46.7	3.1	487000000	128.196
Average			1.58644e+08	1.58491e+08	97.5333		75.1083	66.5667	49.1417	3.05		93.5761
